# Delivery of A Jagged1-PEG-MAL hydrogel with Pediatric Human Bone Cells Regenerates Critically-Sized Craniofacial Bone Defects

**DOI:** 10.1101/2023.10.06.561291

**Authors:** Archana Kamalakar, Brendan Tobin, Sundus Kaimari, M. Hope Robinson, Afra I. Toma, Timothy Cha, Samir Chihab, Irica Moriarity, Surabhi Gautam, Pallavi Bhattaram, Shelly Abramowicz, Hicham Drissi, Andrés J. García, Levi B. Wood, Steven L. Goudy

**Affiliations:** Department of Pediatric Otolaryngology, Emory University, Atlanta, GA, USA; Department of Cell biology, Emory University, Atlanta, GA, USA; Department of Orthopedics, Emory University, Atlanta, GA, USA; Department of Surgery, Division of Oral and Maxillofacial Surgery, Emory University, Atlanta, GA, USA; Department of Pediatric Otolaryngology, Children’s Healthcare of Atlanta, Atlanta, GA, USA; Wallace H. Coulter Department of Biomedical Engineering, Georgia Institute of Technology, Atlanta, GA, USA; Neuroscience Program in College of Sciences, Georgia Institute of Technology, Atlanta, GA, USA; Parker H. Petit Institute for Bioengineering and Biosciences, Georgia Institute of Technology, Atlanta, GA, USA; George W. Woodruff School of Mechanical Engineering, Georgia Tech College of Engineering, Atlanta, GA, USA; The Atlanta Veterans Affairs Medical Center Atlanta, GA, USA; School of Chemistry and Biomolecular Engineering, Georgia Tech College of Engineering, Atlanta, GA, USA

**Keywords:** JAGGED1, Human Bone-derived Osteoblast-like Cells, PEG-4MAL Hydrogel-based delivery, Craniofacial Bone Defects, Bone Regeneration, Non-canonical JAG1-NOTCH pathways, RNA Sequencing

## Abstract

Treatments for congenital and acquired craniofacial (CF) bone abnormalities are limited and expensive. Current reconstructive methods include surgical correction of injuries, short-term bone stabilization, and long-term use of bone grafting solutions, including implantation of (i) allografts which are prone to implant failure or infection, (ii) autografts which are limited in supply. Current bone regenerative approaches have consistently relied on BMP2 application with or without addition of stem cells. BMP2 treatment can lead to severe bony overgrowth or uncontrolled inflammation, which can accelerate further bone loss. Bone marrow-derived mesenchymal stem cell-based treatments, which do not have the side effects of BMP2, are not currently FDA approved, and are time and resource intensive. There is a critical need for novel bone regenerative therapies to treat CF bone loss that have minimal side effects, are easily available, and are affordable. In this study we investigated novel bone regenerative therapies downstream of JAGGED1 (JAG1).

We previously demonstrated that JAG1 induces murine cranial neural crest (CNC) cells towards osteoblast commitment via a NOTCH non-canonical pathway involving JAK2-STAT5 (1) and that JAG1 delivery with CNC cells elicits bone regeneration in vivo. In this study, we hypothesize that delivery of JAG1 and induction of its downstream NOTCH non-canonical signaling in **pediatric human osteoblasts** constitute an effective bone regenerative treatment in an in vivo murine bone loss model of a critically-sized cranial defect. Using this CF defect model in vivo, we delivered JAG1 with pediatric human bone-derived osteoblast-like (HBO) cells to demonstrate the osteo-inductive properties of JAG1 in human cells and in vitro we utilized the HBO cells to identify the downstream non-canonical JAG1 signaling intermediates as effective bone regenerative treatments. In vitro, we identified an important mechanism by which JAG1 induces pediatric osteoblast commitment and bone formation involving the phosphorylation of p70 S6K. This discovery enables potential new treatment avenues involving the delivery of tethered JAG1 and the downstream activators of p70 S6K as powerful bone regenerative therapies in pediatric CF bone loss.
