## Supplemental Table 2 for "Delivery of A Jagged1-PEG-MAL hydrogel with Pediatric Human Bone Cells Regenerates Critically-Sized Craniofacial Bone Defects"

### Sheet: Sheet1
Down						Up
JAG	JAG+DAPT	JAG AND JAG+DAPT				JAG	JAG+DAPT	JAG AND JAG+DAPT
LOC100130417	FAM132A	LOC101928801				HES4	FAM87B	ISG15
LOC101928895	ERRFI1	SAMD11				B3GALT6	ACOT7	C1orf159
TAS1R3	ARHGEF19	MXRA8				SSU72	KLHL21	SDF4
LOC148413	LDLRAD2	CCNL2				C1orf233	PGD	IFI6
PLCH2	ID3	NMNAT1				NADK	TNFRSF1B	SRSF4
TNFRSF14	FAM46B	C1orf167				MEGF6	DNAJC8	FABP3
APITD1	STX12	DHRS3				SRM	ADPRHL2	YRDC
TNFRSF1B	SESN2	NBPF1				LOC101929136	CDC20	ELOVL1
EPHA2	TINAGL1	CAPZB				TMEM51-AS1	DHCR24	HECTD3
RSG1	MARCKSL1	ASAP3				ARHGEF10L	PTGFR	SELRC1
MST1L	RIMS3	RPL11				IFFO2	ELTD1	NDC1
CROCC	BTBD19	CLIC4				EMC1	TGFBR3	PCSK9
PINK1	RNF11	SDC3				ECE1	HIST2H2AC	IFI44L
MAN1C1	ROR1	SYNC				ID3	CTSK	IFI44
STMN1	DNAJB4	KIAA0754				TCEB3	PSMB4	RPF1
SH3BGRL3	CYR61	RPS8				LYPLA2	S100A10	GBP1
SLC9A1	2023-09-15	RAB3B				ZNF593	ILF2	GBP4
LOC653160	PALMD	SLC1A7				GPATCH3	CKS1B	PSMA5
COL8A2	SARS	PPAP2B				STX12	ADAM15	LAMTOR5
DNALI1	MAN1A2	GNG12				PPP1R8	LMNA	HIST2H2AA3
OXCT2	SPAG17	NEGR1				RAB42	IQGAP3	HIST2H2AA4
C1orf123	SRGAP2B	KIAA1107				SPOCD1	HSD17B7	PLEKHO1
PRKAA2	THBS3	GSTM3				MARCKSL1	TNFSF18	CTSS
MYSM1	LOC101928155	OLFML3				YARS	CACYBP	TPM3
JUN	DDR2	NBPF8				SMIM12	ANGPTL1	RUSC1
PGM1	LOC101928650	PDE4DIP				TRAPPC3	SOAT1	PFDN2
HHLA3	PRRX1	NBPF10				GNL2	IER5	QSOX1
ELTD1	PRDX6	TXNIP				C1orf122	DHX9	TIMM17A
DDAH1	LAMC1	NBPF12				UTP11L	ASPM	UBE2T
CLCA2	TSEN15	LOC100288142				BMP8A	IPO9	DIEXF
TGFBR3	HMCN1	NBPF16				CTPS1	LOC643723	DTL
LOC729987	ZBTB41	ADAMTSL4				PPIH	CAPN2	GALNT2
GPR88	SHISA4	RPTN				EBNA1BP2	PARP1	CMPK2
EXTL2	LMOD1	FLG				IPO13	C1orf35	RRM2
S1PR1	KDM5B	RPS27				CMPK1	CENPA	SLC5A6
AMIGO1	FMOD	LOC100505633				FOXD2-AS1	PPM1G	NAGK
SLC16A4	PLXNA2	UFC1				PRPF38A	PNPT1	MOGS
ITGA10	SMYD2	GAS5				GPX7	BOLA3	CKAP2L
PIAS3	RAB4A	STX6				LOC101927034	LBX2-AS1	MCM6
ACP6	AGT	C1orf21				LRRC40	RNF181	TNFAIP6
NBPF24	LOC101927576	B3GALT2				C1orf52	SLC20A1	ARL6IP6
C1orf51	B3GALNT2	CFH				COL24A1	GPR39	PSMD14
LOC100289061	KIF26B	NEK7				GTF2B	SLC25A12	IFIH1
GOLPH3L	TRIB2	BTG2				ABCA4	DOCK10	SPC25
C1orf56	RHOB	ZBED6				LPPR4	HJURP	HAT1
SELENBP1	KLHL29	LINC00467				TAF13	MTMR14	STAT1
S100A10	OST4	PTPN14				SARS	KRBOX1	HSPE1
S100A6	PLEKHH2	KCNK2				KCNC4	TMEM158	NOP58
RAB13	EPAS1	C1orf198				WDR77	TREX1	WDR12
CLK2	FLJ36848	ID2				LOC100506343	TRAIP	LOC101927887
SYT11	SLC1A4	FNDC4				NRAS	MAPKAPK3	RQCD1
ATP1A2	ANTXR1	LBH				NGF	DCBLD2	PSMD1
LOC101928319	PCBP1-AS1	CYP1B1				ATP1A1	LINC00973	MIR1244-1
RGS4	MTHFD2	SLC3A1				ATP1A1OS	ALCAM	MLPH
ALDH9A1	LOXL3	BCYRN1				CD58	KPNA1	BHLHE40
CREG1	TCF7L1	LOC339803				PTGFRN	CP	JAGN1
CACYBP	RGPD3	INO80B-WBP1				PHGDH	PTX3	TATDN2
MRPS14	MAP3K2	CHMP3				PRKAB2	CLDN11	SHISA5
C1orf220	STAM2	STARD7				MCL1	TNFSF10	MANF
LOC646976	COL3A1	UGGT1				S100A11	ACTL6A	RRP9
FLJ23867	KLF7	HNMT				LOC101928034	PSMD2	TKT
IER5	EFHD1	GALNT5				SCAMP3	NRROS	POLQ
EIF2D	2023-09-02	DCAF17				NES	HAUS3	DTX3L
SERTAD4-AS1	LINC00312	HOXD10				TAGLN2	EVC	PARP14
SERTAD4	TMEM43	HOXD-AS2				LOC729867	LOC152742	MCM2
IARS2	CLASP2	HOXD9				PEA15	PTTG2	RPN1
2023-03-01	ARF4	GLS				ADAMTS4	TSPAN5	RAB7A
DNAH14	EOGT	STK17B				OLFML2B	CCDC109B	H1FX
ARV1	RPL24	CLK1				UCK2	ANXA5	ATP1B3
NTPCR	FSTL1	LINC00607				PRRX1	IL15	CHST2
GREM2	MIR198	PKI55				RASAL2-AS1	LSM6	RPL22L1
MBOAT2	ITGB5	RPL37A				LAMC1	PDGFC	TRA2B
FAM84A	HEG1	IGFBP2				HMCN1	C4orf27	DNAJB11
FLJ41481	COPG1	IGFBP5				PTGS2	VEGFC	RTP4
OSR1	PLXND1	DES				NAV1	MLF1IP	CLDN1
FAM228B	PIK3CA	SERPINE2				FMOD	TLR3	NCBP2-AS2
DNAJC27	HES1	TM4SF20				MAPKAPK2	NDUFS6	QDPR
C2orf16	MXD4	ASB1				G0S2	TRIO	LAP3
RBKS	WDR1	OXTR				BATF3	CARD6	NCAPG
CLIP4	FLJ13197	TTLL3				SMYD2	PARP8	UGDH
LOC100288911	FAM114A1	XPC				HLX	ESM1	IL8
VIT	CORIN	SLC6A6				DEGS1	PLK2	CXCL6
GALM	DANCR	PLCD1				SDE2	CCNB1	CXCL1
LOC728730	IGFBP7	CLEC3B				ACBD3	TNPO1	CXCL3
ZFP36L2	LOC101928835	IMPDH2				AGT	HMGCR	CXCL2
LOC100134259	PDLIM5	GPX1				FAM89A	MCTP1	SCARB2
GMCL1	SYNPO2	MST1				FH	TSLP	HERC6
TIA1	LOC645513	RPL29				AHCTF1	ISOC1	H2AFZ
PCYOX1	INTU	DNAH1				E2F6	C5orf56	MAD2L1
DCTN1	SETD7	APPL1				TRIB2	CDKN2AIPNL	CCNA2
MRPL53	LOC101927707	ARL6IP5				DDX1	TCERG1	DDX60
TMSB10	EDNRA	RYBP				LAPTM4A	KIF4B	SAP30
VAMP8	SCRG1	GXYLT2				HS1BP3	MXD3	NEIL3
VAMP5	SEMA5A	CD200				KLHL29	GFPT2	LPCAT1
ST3GAL5	DAP	CCDC80				RAB10	GMPR	MRPS30
ACTR1B	ZFR	CSTA				EMILIN1	TPMT	FOXD1
FHL2	ITGA1	TRH				PREB	LOC101928771	HEXB
UXS1	SNX18	TM4SF1				FOSL2	HCG22	STARD4
MALL	PPAP2A	LINC00886				WDR43	HCP5	LMNB1
FLJ42351	MAP1B	LXN				EHD3	CUTA	PDLIM4
SLC20A1	STARD4-AS1	LOC101243545				CEBPZ	ZBTB9	IRF1
LOC654433	EPB41L4A-AS1	PRKCI				LRPPRC	MNF1	PPP2CA
LOC101927382	PPIC	KLHL24				EPAS1	TOMM6	TGFBI
STEAP3	FBN2	MASP1				RHOQ	NFKBIE	HSPA9
INHBB	CHSY3	FAM43A				PSME4	MCM3	CYSTM1
GYPC	PCDHB13	NOP14-AS1				SLC1A4	UBE3D	ARSI
CCDC115	PCDHB14	ADRA2C				RAB1A	LOC101928820	ATP6V0E1
GPR39	MIR143HG	CPZ				MEIS1	NT5E	STC2
LOC100129961	PDGFRB	KLF3				PNO1	POPDC3	THOC3
UBXN4	NDST1	N4BP2				MPHOSPH10	CENPW	HNRNPAB
RBM43	SPARC	SPATA18				ACTG2	MOXD1	SQSTM1
CYTIP	LOC101927096	ADAMTS3				MTHFD2	RGS17	TDP2
ITGA6	LOC101927740	USO1				AUP1	WTAP	C6orf62
HOXD11	PDLIM7	CCNI				MAT2A	LOC100129518	HLA-F
LOC100129455	ADAMTS2	FRAS1				LINC00152	STEAP1B	HCG4B
LOC375295	DSP	SNHG8				MRPS5	NFE2L3	RPP21
LOC100130691	LOC101928433	PRSS12				PDCL3	RALA	HLA-E
TTC30A	ID4	PDE5A				IL1R1	IGFBP1	IER3
FAM171B	SOX4	NDNF				LIMS3	BCL7B	HLA-C
NABP1	MOCS1	PGRMC2				LIMS3L	STX1A	HLA-B
SDPR	RAB23	MGARP				LOC101927260	STEAP1	MICA
AOX1	LMBRD1	MAB21L2				MIR4435-1HG	LAMTOR4	LSM2
MPP4	IBTK	RPS3A				FBLN7	CPA4	NEU1
CDK15	SEC63	LOC100506013				ACTR3	TMEM140	CFB
ABI2	SESN1	CPE				DDX18	CLDN23	TAP2
LOC101928156	DSE	SH3RF1				EN1	MFHAS1	PSMB8
AAMP	FAM26E	SPCS3				MKI67IP	FDFT1	TAP1
CYP27A1	CTGF	WWC2				SFT2D3	KIAA1967	PSMB9
STK16	HECA	SLC25A4				HS6ST1	NKX3-1	LEMD2
EPHA4	QKI	ADCY2				IMP4	ELP3	RRP36
MFF	MPC1	ANKH				LOC100507460	SDCBP	MRPL14
HTR2B	FOXK1	LOC100130744				C2orf27B	LY96	NDUFAF4
MTERFD2	TNRC18	MYO10				ZEB2	MRPL13	ABRACL
D2HGDH	KDELR2	CDH6				TEX41	MTBP	FUCA2
IL17RE	JAZF1	C1QTNF3-AMACR				LOC100505498	HAS2	FBXO5
CRELD1	GARS	LOC100506548				ERMN	HAS2-AS1	MRPL18
PRRT3	INHBA	RPL37				LOC101929532	LOC100288181	IGF2R
SH3BP5-AS1	AEBP1	SEPP1				CHN1	LOC377711	PSMB1
SH3BP5	NACAD	RPS23				LOC101927027	CDKN2A	MAFK
LOC101929642	TNS3	HAPLN1				ZNF804A	NINJ1	ELFN1
CMTM6	SBDS	ARRDC3				COL3A1	TDRD7	SNX8
TRANK1	HSPB1	FAM172A				COL5A2	PHF19	ZNF316
EPM2AIP1	COL1A2	PJA2				WDR75	WDR34	IL6
TMEM42	ASNS	GRAMD3				COQ10B	DOLK	CYCS
TMEM158	SND1	TAF7				MARS2	UCK1	HNRNPA2B1
FYCO1	CALU	KIAA0141				KLF7	LOC101928672	PSMA2
KIF9-AS1	JHDM1D	ERGIC1				CCNYL1	SAPCD2	BAZ1B
COL7A1	TMEM176A	GNB2L1				MIR4775	LOC101928750	TMEM60
AMT	LOC101927714	LOC101927703				GMPPA	FAM166A	CYP51A1
RBM5-AS1	HR	GMDS-AS1				CHPF	LINC00704	SLC25A13
SEMA3B	SDC2	EEF1E1-MUTED				KCNE4	AKR1C1	BRI3
CHDH	HRSP12	NEDD9				EFHD1	AKR1C3	PLOD3
LOC101929182	DEPTOR	RANBP9				ARL4C	LOC101929475	PSMC2
LOC101927111	COL14A1	FAM8A1				UBE2F-SCLY	NRP1	AKR1B1
ALCAM	WISP1	HCG11				FAM132B	ARHGAP22	AKR1B10
LOC101929534	TPM2	C4B				GPC1	DKK1	PARP12
LOC101929562	KLF9	TNXB				ARL8B	TFAM	SSBP1
GAP43	LOC101927086	RPS18				LINC00312	SRGN	PDIA4
IQCB1	ZFAND5	RPL10A				SEC13	COMTD1	SLC4A2
DIRC2	GAS1	CDKN1A				FBLN2	KCNMA1	ATP6V1B2
LOC100129550	PTCH1	ENPP4				STT3B	LINC00856	REEP4
LOC90246	PAPPA	EFHC1				DYNC1LI1	LINC00857	IDO1
NPHP3-ACAD11	PAPPA-AS1	TRAM2				CNOT10	CH25H	GGH
PFN2	GSN	COL21A1				CRTAP	ANKRD1	RRS1
LOC101928061	MIR600HG	COL12A1				LIMD1-AS1	PI4K2A	LAPTM4B
LOC101928236	ST6GALNAC6	HMGN3-AS1				TMEM115	C10orf2	DCAF13
PTX3	PRRX2	TBX18				DUSP7	BNIP3	ATAD2
CLDN11	COL5A1	SNHG5				TWF2	RRM1	SQLE
SLC7A14	LOC101448202	UFL1				NT5DC2	LOC100126784	PARP10
TBL1XR1	FAM107B	TSPYL4				SPCS1	CCDC34	EXOSC4
LOC101929130	KIF5B	GJA1				WNT5A	KIF18A	CYC1
LOC389199	C10orf10	HDDC2				ARF4	CD59	SLC52A2
LOC152742	LOC101927699	LOC101926939				ARHGAP31	FJX1	RECQL4
MED28	SYT15	LINC01013				POGLUT1	CD82	PLIN2
TXK	ARID5B	STX7				POPDC2	UBE2L6	DDX58
OCIAD2	EIF4EBP2	RPS12				SNX4	C11orf31	SIGMAR1
PDGFRA	CHST3	SLC2A12				PLXNA1	TMEM132A	MELK
UBA6	DDIT4	HEBP2				COPG1	C11orf83	C9orf40
LOC550112	MCU	CITED2				PLXND1	RARRES3	S1PR3
IGJ	PLAC9	STXBP5				RAB6B	CCDC85B	LOC100131540
EREG	ACTA2-AS1	CCDC170				SERP1	FOSL1	CKS2
PRDM8	TBC1D12	CNKSR3				SIAH2	DRAP1	BARX1
FGF5	ALDH18A1	SERAC1				MFSD1	RIN1	ZNF367
WDFY3-AS2	HTRA1	GTF2H5				C3orf80	FADD	TXN
HSD17B11	DOCK1	FNDC1				PPM1L	LAMTOR1	POLE3
TSPAN5	H19	LOC101929523				USP13	FOLR3	PSMB7
ADH1B	CDKN1C	THBS2				EIF2B5	ACAT1	DPM2
FLJ20021	IPO7	AHR				ECE2	CCDC15	NUP188
BDH2	PARVA	TOMM7				MB21D2	C1R	TOR1A
CCDC109B	SPON1	KLHL7				HES1	C1R.1	EXOSC2
CAMK2D	RCN1	MAGI2-AS3				RNF168	LOC100507424	QSOX2
MYOZ2	ABTB2	FZD1				MFI2	CD9	TUBB4B
NUDT6	PRDM11	DLX6-AS1				C4orf48	CDCA3	NELFB
PHF17	CREB3L1	DLX5				MSX1	TPI1	MRPL41
MAML3	TMX2-CTNND1	GATS				BLOC1S4	EMG1	KLF6
CTSO	VPS51	C7orf60				HTRA3	CLEC2B	HSPA14
PDGFC	CTSF	ARF5				DHX15	H3F3C	SUV39H2
ANXA10	ARHGEF17	SMO				SOD3	LOC101927180	KIAA1279
LOC101928409	NARS2	EPHB6				PGM2	TROAP	HKDC1
SPATA4	ENDOD1	ARHGEF35				GUF1	SLC11A2	PPA1
VEGFC	MAML2	ARHGEF5				TMEM165	IGFBP6	DNAJC9
PP7080	CRYAB	CNTNAP2				IGFBP7	PTGES3	PPIF
CMBL	HSPB2	ZNF862				LOC255130	HMGA2	EIF5AL1
ANKRD33B	NNMT	PDLIM2				UTP3	PHLDA1	IFIT2
OXCT1	REXO2	TNFRSF10D				AFP	E2F7	KIF11
LOC153684	LOC100652768	MAK16				STBD1	SNRPF	SCD
MOCS2	PCSK7	FNTA				2023-09-11	HSP90B1	IFITM1
IL6ST	MCAM	RPS20				PAQR3	RIC8B	IFITM3
NSA2	THY1	LINC00968				ENOPH1	KNTC1	HRAS
DMGDH	TBRG1	TRAM1				MRPS18C	FAM101A	TALDO1
BHMT	ETV6	RPL7				PPM1K	PARP4	CD81
CMYA5	SLC2A13	CRISPLD1				CISD2	SPG20OS	PHLDA2
COX7C	MYL6	ZFHX4-AS1				ENPEP	BORA	TRIM21
RASA1	SHMT2	ZFHX4				C4orf32	RAB20	TRIM5
ARSK	MLXIP.1	RPL30				ARSJ	TFDP1	C11orf96
ELL2	XPOT	KCNS2				SLC7A11-AS1	PNP	CHST1
CAST	PAWR	EIF3E				SLC7A11	HNRNPC	MDK
RGMB-AS1	ALDH1L2	TNFRSF11B				CCRN4L	SUPT16H	NDUFS3
PAM	NUAK1	B4GALT1				TBC1D9	ACIN1	CCDC86
EFNA5	C12orf23	IL11RA				EDNRA	PTGER2	PRPF19
MAN2A1	TMEM119	LINC00950				DCLK2	WDHD1	TMEM109
TNFAIP8	ALDH2	GNA14				SFRP2	LGALS3	SLC15A3
PRR16	RILPL2	LOC100506834				LOC101927947	MTHFD1	FEN1
SLC22A4	ULK1	OMD				DCHS2	ZFYVE26	FADS1
RAD50	MEDAG	ASPN				GUCY1B3	PNMA1	FADS2
TCF7	ALG11	ECM2				C4orf46	C14orf1	COX8A
PITX1	UTP14C	COL15A1				TMA16	UBR7	PPP1R14B
EGR1	COL4A1	CTNNAL1				PDLIM3	SIVA1	POLA2
RPS14	COL4A2	SVEP1				LOC401164	ARHGAP11B	MAP3K11
SMIM3	DTD2	BRINP1				MRPL36	BUB1B	AP5B1
CCDC69	PNN	PSMD5-AS1				NSUN2	OIP5	NUDT8
GRIA1	FERMT2	C5				MIR4458HG	CCNB2	UNC93B1
FGF18	C14orf37	GSN-AS1				SEMA5A	LACTB	PRSS23
FAM193B	DACT1	LOC100129034				SNHG18	RPS27L	CTSC
RNF130	SIX1	ANGPTL2				ZNF622	KIAA0101	MMP3
GFPT2	HIF1A-AS2	AK1				ADAMTS12	PRC1-AS1	H2AFX
HEIH	ACTN1	LOC100506119				IL7R	SNRPA1	OAF
FOXC1	LOC100507242	RPL7A				PTGER4	FAM195A	NCAPD3
ECI2	MEG9	LINC00094				CCDC152	TELO2	VWF
PPP1R3G	CKB	BAMBI				PAIP1	CCNF	MLF2
TMEM170B	CHAC1	C10orf54				ITGA1	CEMP1	MGST1
GMPR	UBR1	ZCCHC24				PPAP2A	TNFRSF12A	TUBA1B
HIST1H1C	BLOC1S6	ADIRF				NDUFAF2	TFAP4	ESPL1
HFE	TMOD3	PPP1R3C				DIMT1	ARL6IP1	ITGA5
ZBTB12	RSL24D1	SEMA4G				BDP1	HIRIP3	CD63
SKIV2L	MYO1E	KAZALD1				ENC1	LOC100862671	PA2G4
ATF6B	ITGA11	OBFC1				F2R	FBXL19	TIMELESS
PBX2	C15orf37	NANOS1				ATP6AP1L	STX4	PRIM1
HSD17B8	ACAN	FGFR2				FLJ41309	MT2A	AGAP2-AS1
LOC101929188	HAPLN3	IFITM10				STARD4-AS1	MT1E	CDK4
MAPK13	IDH2	INS-IGF2				NREP	MMP15	KITLG
YIPF3	LOC400456	NLRP10				DCP2	C16orf80	TMPO-AS1
RCAN2	MSRB1	EIF3F				PPIC	CYB5B	UTP20
SLC25A27	ROGDI	RPL27A				SLC12A2	CMC2	C12orf75
TNFRSF21	LITAF	SBF2-AS1				CHSY3	HSBP1	OAS1
LOC730101	ITPRIPL2	RNF141				P4HA2	MVD	OAS3
GCLC	TGFB1I1	RPS13				CDC23	PIEZO1	OAS2
LOC101927171	C16orf58	ALX4				PROB1	CPNE7	RAB35
C6orf57	HERPUD1	TSPAN18				PURA	CHMP1A	OASL
HMGN3	CFDP1	TP53I11				HBEGF	GLOD4	ORAI1
NT5E	ZCCHC14	DDB2				SLC35A4	ABR	PSMD9
TSTD3	SLC7A5	SERPING1				NDFIP1	RPA1	RAN
FIG4	CDH15	EEF1G				SCGB3A2	CD68	POMP
LOC285758	P2RX5-TAX1BP3	LRRN4CL				LOC101927031	MPDU1	BRCA2
NT5DC1	CHRNE	CST6				MIR143HG	FAM83G	EXOSC8
TSPYL1	C17orf107	CD248				HMGXB3	SPAG5	PHF11
RWDD1	GABARAP	RHOD				PDGFRB	COPRS	DAD1
ROS1	C17orf61-PLSCR3	SSH3				SPARC	CCL2	PSME1
MAN1A1	MPRIP	SRSF8				LOC101927096	PSMB3	PSME2
HINT3	KSR1	SESN3				ATOX1	TOP2A	IRF9
LOC101928140	TNFAIP1	RPS25				THG1L	KRTAP1-5	PSMA6
MOXD1	SARM1	LOC100507165				LSM11	KRT34	NFKBIA
PERP	RASL10B	RAD52				RARS	KRT19	TMX1
LOC100507477	ARHGAP23	MFAP5				PANK3	DHX58	ERO1L
STXBP5-AS1	LASP1	A2M				SLIT3	PSMC3IP	PSMA3
RAET1G	EIF1	CDKN1B				SH3PXD2B	VAT1	LOC101928293
RMND1	ARL4D	GPRC5A				NEURL1B	DBF4B	MIR4709
LOC101929543	ACTG1	SLC38A2				BOD1	KIF18B	POMT2
FAM20C	PYCR1	PFDN5				NOP16	MRPL27	IFI27
LOC100996433	RAB31	LOC100652999				PDLIM7	TRIM25	GLRX5
LOC101927021	ROCK1	BLOC1S1-RDH5				TMED9	MRPS23	CRIP1
SDK1	MIB1	DGKA				ADAMTS2	RAD51C	NOP10
C1GALT1	CABLES1	RPS26				CANX	SKA2	VPS18
COL28A1	MEX3C	RNF41				MAML1	PRR11	TYRO3
RPA3-AS1	LMAN1	LRP1				FOXF2	PTRH2	PDIA3
AGMO	HCN2	GLIPR1				TUBB2A	HN1	ZWILCH
ANKMY2	FSTL3	NAP1L1				TUBB2B	H3F3B	CD276
KLHL7-AS1	CNN2	RASSF9				CDYL	UBALD2	RPP25
HOXA5	GADD45B	LUM				LOC101928076	TK1	CSPG4
HOXA10-HOXA9	ADAMTS10	EEA1				DSP	BIRC5	NMB
HOXA10	COL5A3	C12orf76				BLOC1S5-TXNDC5	CANT1	BLM
HOXA11-AS	CNN1	ZNF10				PAK1IP1	LOC100294362	POLR3K
HIBADH	LOC101928772	TNFRSF19				ELOVL2	STRA13	STUB1
EEPD1	NOTCH3	PABPC3				TBC1D7	FOXK2	TSR3
IGFBP1	BRD4	FOXO1				MCUR1	FN3KRP	GNPTG
PKD1L1	RPL18A	VWA8				ID4	ANKRD30B	C16orf59
EGFR	TMEM59L	TSC22D1-AS1				MBOAT1	LOC101927642	PKMYT1
EGFR-AS1	HSPB6	RBM26-AS1				TRIM38	LMNB2	NDUFAB1
PHKG1	PPP1R14A	SLITRK6				ABT1	RNASEH2A	PLK1
ZNF117	RPS16	MBNL2				DHX16	SAMD1	LOC101928188
WBSCR27	RTN2	UBAC2				WDR46	HOMER3	LOC100289283
LIMK1	SEPW1	NALCN				BAK1	DPF1	BOLA2B
GATSL1	ZNF154	EFNB2				TAF11	TIMM50	TBC1D10B
SEMA3C	JAG1	ARGLU1				BRPF3	BLVRB	DCTPP1
TP53TG1	SNTA1	GAS6-AS1				SRSF3	PPP1R37	VKORC1
STEAP1	PHF20	GAS6				PPIL1	BCL2L12	FUS
PDK4	DLGAP4	LINC00641				PIM1	SOX12	SHCBP1
DLX6	MYL9	NYNRIN				MOCS1	DDRGK1	ORC6
ARPC1A	SOGA1	SNX6				BYSL	CENPB	CNOT1
PPP1R35	KIAA1755	KLHDC2				C6orf132	GINS1	TPPP3
PCOLCE-AS1	SLC2A10	ATG14				TBCC	DHX35	PSMB10
PCOLCE	LAMA5	LOC101927780				KLHDC3	PREX1	PSMD7
LOC100630923	ADAMTS5	FLJ22447				SRF	DOK5	GINS2
LOC101927902	RWDD2B	LTBP2				XPO5	CABLES2	FOXC2
PRKAR2B	SEPT5-GP1BB	MEG3				RAB23	CBR3	ZNF469
MET	MMP11	SNRPN				PTP4A1	LOC101928493	ZFPM1
ING3	XBP1	GOLGA8A				MB21D1	RRP1	CDT1
LINC01000	TUG1	GOLGA8B				ME1	LOC101928796	GSG2
CPA4	SELM	THBS1				CYB5R4	SLC25A1	C1QBP
COPG2	MPST	OIP5-AS1				UBE2J1	RHBDD3	MED31
LOC646329	DDX17	MAP1A				BVES-AS1	SLC35E4	EIF5A
DGKI	NPTXR	SERF2				PREP	APOL3	ADORA2B
FAM115A	CERK	CASC4				OSTM1	APOL2	FLCN
TPK1	SYAP1	FBN1				MICAL1	RAC2	LGALS9
ATP6V0E2-AS1	RBM3	FGF7				GTF3C6	LGALS1	ATAD5
ATP6V0E2	EFNB1	DYX1C1-CCPG1				TRAF3IP2	APOBEC3B	CCL5
LOC101927752	XIST	POLR2M				MARCKS	APOBEC3G	AATF
LOC101927928	NAP1L3	RPL4				FAM26E	RBX1	PSMD3
FAM66B	LINC00630	RPLP1				NUS1	SREBF2	CDC6
FAM66E	TCEAL4	MESDC2				CTGF	PIM3	RAB5C
MFHAS1	TBC1D8B	RPS17				SGK1	NR0B1	NAGLU
ZDHHC2	TSC22D3	RPS2				IFNGR1	TSR2	TUBG1
SH2D4A	IL13RA1	ERVK13-1				FLJ46906	PGAM4	PSME3
EGR3	FAM127A	PPL				LTV1	SLC25A5-AS1	IFI35
TNFRSF10C	FLNA	FTO				RAB32	RAP2C	BRCA1
R3HCC1		ARL2BP				PPP1R14C	LAGE3	UBE2Z
DOCK5		CES2				DYNLT1	UBL4A	RSAD1
BNIP3L		VAC14-AS1				PDE10A		UTP18
PROSC		MBTPS1				LOC101929484		SRSF1
FGFR1		KLHL36				PDGFA		TBX2
PLEKHA2		TLCD2				FOXK1		BRIP1
SFRP1		SERPINF1				AP5Z1		TRIM47
CEBPD		TNFSF12				FSCN1		SRSF2
LOC101929398		C17orf76-AS1				RNF216		LGALS3BP
TOX		LOC100507131				AIMP2		C1QTNF1
LOC100505501		VTN				CYTH3		EIF4A3
LACTB2		MYO1D				KDELR2		BAHCC1
RDH10		RPL23				C7orf26		NPLOC4
LOC101926978		LOC101929693				SCIN		MRPL12
LOC100506365		IGFBP4				BZW2		P4HB
C8orf37		KRT16				TWISTNB		ALYREF
GDF6		RPL27				NOD1		LRRC45
NIPAL2		PLCD3				GGCT		FASN
LOC100288181		MAP3K14				GARS		METRNL
LOC100507316		LOC101927337				INHBA		C18orf56
SCXB		NOG				MRPL32		NDC80
SCXA		MRC2				STK17A		LAMA1
CPSF1		MIR3064				MRPS24		SKA1
LOC101928953		MIR5047				AEBP1		TPGS1
SLC1A1		LINC00674				DDX56		TMEM259
AK3		FAM20A				IGFBP3		POLR2E
UHRF2		TIMP2				HUS1		SF3A2
ADAMTSL1		PIEZO2				CHCHD2		TIMM13
MIR31HG		LOC101927943				FZD9		NCLN
DMRTA1		SLC14A1				ELN		PIAS4
PRSS3		ATP8B1				CCL26		CHAF1A
HRCT1		ALPK2				TMEM120A		C19orf10
RECK		CFD				HSPB1		TNFSF9
LOC101927068		CIRBP				YWHAG		C3
ANXA1		DIRAS1				PTPN12		MCOLN1
NMRK1		EEF2				COL1A2		ICAM1
NINJ1		ZNF627				LOC101927550		TMED1
FOXE1		SLC27A1				C7orf43		LDLR
GALNT12		COMP				GAL3ST4		PRKCSH
LOC286367		DPY19L3				GNB2		C19orf43
KLF4		COX7A1				POP7		CALR
UGCG		PNMAL2				TES		GADD45GIP1
HSDL2		GLTSCR2				ZC3HAV1		DCAF15
FAM225B		RPL18				NDUFB2-AS1		ASF1B
TNC		DBP				NDUFB2		DDX39A
MEGF9		CA11				MGAM		DDA1
FAM129B		RPL13A				ZYX		BST2
ENG		RPS11				SMARCD3		IFI30
C9orf16		ZNF880				AGPAT5		FXYD5
LINC00963		SSC5D				MTMR9		SBSN
PTGES		RPS5				LOC100506990		PSMD8
ASS1		MAVS				BMP1		NFKBIB
C9orf96		KIF3B				POLR3D		RAB4B-EGLN2
C9orf142		MMP24				LOXL2		SAE1
NPDC1		LINC00657				EXTL3		NAPA
RNF208		KCNK15				GTF2E2		EMP3
TOR4A		ZFAS1				PPP2CB		GRWD1
NET1		KCNB1				ZNF703		PPP1R15A
LOC283070		PTGIS				EIF4EBP1		BAX
CDNF		ATP9A				AP3M2		PRMT1
FAM171A1		RPS21				SNAI2		VSIG10L
LOC100130992		STMN3				MRPL15		UBE2S
ZEB1-AS1		TPD52L2				MSC		ZNF787
ARHGAP22		JAM2				LOC100132891		TRIM28
DKK1		MAP3K7CL				FABP5		UBE2M
JMJD1C		DOPEY2				MMP16		SRXN1
MYPN		TIMP3				SDC2		SNRPB
DDX50		RPL3				KLF10		NOP56
SRGN		FBLN1				CTHRC1		MRPS26
PCBD1		SLC25A6				EMC2		FASTKD5
USP54		SLC25A6.1				NUDCD1		C20orf27
KCNMA1		TSPYL2				EXT1		PCNA-AS1
AVPI1		LOC550643				NOV		TRMT6
LOXL4		SPIN3				ENPP2		E2F1
LOC101927255		IGBP1				TAF2		C20orf24
PYROXD2		RPS4X				COL14A1		SAMHD1
DNMBP		FTX				TMEM65		FAM83D
HIF1AN		SH3BGRL				TRIB1		MYBL2
SFXN3		RPL39				MYC		CSE1L
POLL		GPC4				BOP1		ZNFX1
ELOVL3		FHL1				RCL1		RNF114
C10orf32-AS3MT		RNR2				MTAP		TMEM189
ADD3-AS1		ND1				CDKN2B		CEBPB
CASC2		ND2				TUSC1		PSMA7
ACADSB		TRNW				TESK1		HELZ2
LINC00959		TRNN				TPM2		SOD1
ECHS1		TRNY				SHB		MIS18A
IFITM2		COX1				FAM27E3		LOC100133286
PDDC1		TRNS1				MAMDC2		CBR1
CD151		COX2				KLF9		CHAF1B
POLR2L		ATP8				LOC101927086		CSTB
TOLLIP-AS1		ATP6				OSTF1		PFKL
CTSD		COX3				HIATL1		BID
TAF10		ND3				SEC61B		USP18
LOC440028		ND4L				SLC31A1		CDC45
ADM		ND4				COL27A1		SDF2L1
GALNT18		ND5				ATP6V1G1		MTFP1
LDHA		ND6				C9orf91		YWHAH
SVIP		TRNE				PAPPA		HMOX1
LINC00294		CYTB				PAPPA-AS1		MCM5
CAT						SLC25A25		APOL1
FJX1						SLC27A4		H1F0
C11orf74						ENDOG		GTPBP1
PHF21A						PRRX2		CENPM
FNBP4						SLC2A6		TYMP
LOC101927204						COL5A1		PRDX4
ROM1						LOC101448202		TIMP1
SNHG1						NOTCH1		FGD1
RARRES3						UAP1L1		GLA
PLA2G16						GTPBP4		SLC25A5
DNAJC4						LINC00702		RENBP
VEGFB						IL15RA		ATP6AP1
LOC101927696						RSU1		FAM50A
NAALADL1						PTPLA
TM7SF2						STAM
CDC42EP2						DNAJC1
NEAT1						RAB18
MALAT1						WAC
CCDC85B						FZD8
FOSL1						LINC00839
DRAP1						BMS1
PACS1						CXCL12
RIN1						VSTM4
B3GNT1						PRKG1
LOC101928262						PRKG1-AS1
CCND1						DDX21
SHANK2						CHST3
NADSYN1						DNAJB12
LRTOMT						MCU
P2RY6						P4HA1
PRKRIR						LOC642361
LOC100129203						PLAC9
TMEM123						ANXA11
PDGFD						LOC439994
LOC100506870						ACTA2-AS1
BUD13						IFIT5
ATP5L						MYOF
CLMP						PDLIM1
ROBO3						MARVELD1
FLI1-AS1						CHUK
C11orf45						HPS6
LOC100049716						DUSP5
CACNA2D4						CASP7
CD9						GRK5
IFFO1						DUSP8
CD4						H19
C1RL						CARS
C1RL-AS1						ARFIP2
LOC338817						CSNK2A3
MANSC1						DKK3
LOH12CR2						HTATIP2
CREBL2						FIBIN
LOC101929220						CREB3L1
DERA						LRP4
TM7SF3						TIMM10
LINC00941						DTX4
LRRK2						INTS5
ZCRB1						SLC3A2
ARID2						C11orf84
VDR						OTUB1
ATF1						PPP2R5B
KRT8						ZFPL1
LOC283335						CFL1
IGFBP6						YIF1A
RARG						ADRBK1
CALCOCO1						GSTP1
HOXC10						TCIRG1
HOXC6						ARHGEF17
METTL7B						P4HA3
ERBB3						PGM2L1
NAB2						TSKU
STAT6						TMEM135
LOC100506844						MED17
SRGAP1						MTMR2
HMGA2						ARHGAP42
LOC100129940						TMEM133
LOC101927810						DCUN1D5
PHLDA1						CRYAB
BBS10						HSPB2-C11orf52
PTPRQ						HSPB2
LOC101928395						PTS
DUSP6						ZNF259
ELK3						HYOU1
GNPTAB						MCAM
APPL2						THY1
GLTP						EI24
ERP29						LINC00942
PEBP1						FKBP4
PXN						NDUFA9
UNC119B						LEPREL2
PSPC1						LPCAT3
CRYL1						MAGOHB
IFT88						PLBD1
MICU2						EPS8
LINC00327						PDE3A
PARP4						GOLT1B
GTF3A						CMAS
UBL3						ITPR2
KL						ASUN
FNDC3A						MRPS35
DLEU1						KLHL42
WDFY2						FKBP11
PIBF1						DDN
LOC101927155						CSRNP2
MIR622						KRT7
NALCN-AS1						SPRYD3
SLC7A8						LOC400043
AP1G2						CDK2
CHMP4A						ANKRD52
DHRS1						CNPY2
ADCY4						ATP5B
LOC101927045						NXPH4
EAPP						MARS
FKBP3						ARHGEF25
RPS29						LOC101927583
SAV1						SLC26A10
PRKCH						MLXIP.1
SNAPC1						XPOT
VTI1B						RASSF3
SRSF5						CAND1
TTC9						DYRK2
PAPLN						IL26
FAM161B						UBE2N
COQ6						NTN4
LOC101928377						CDK17
FOXN3-AS1						IKBIP
MOAP1						CHPT1
LINC00341						TDG
LOC101929107						TXNRD1
LOC101929186						C12orf45
CCDC85C						NUAK1
SLC25A29						CKAP4
MOK						CRY1
APOPT1						PWP1
LOC100507437						TMEM119
LOC100130111						MAPKAPK5-AS1
LOC101059918						PLBD2
GOLGA8R						MLEC
C15orf52						ARL6IP4
IVD						CDK2AP1
GCHFR						AACS
ZNF106						SLC15A4
ADAM10						ULK1
RPS27L						NOC4L
USP3-AS1						FBRSL1
OAZ2						SAP18
SNAPC5						FLT1
SMAD6						MEDAG
RNU6-1						LINC00547
LOXL1						SPRYD7
ARNT2						KCTD12
LOC101929586						GPR180
STARD5						RAP2A
EFTUD1						TM9SF2
LOC101929714						COL4A1
LOC100507217						COL4A2
SYNM						LINC00346
SNRNP25						METTL3
LMF1						MMP14
NME3						PCK2
LOC100507303						SPTSSA
ABCA3						FAM177A1
NLRC3						ACTR10
VASN						DACT1
C16orf45						HSPA2
YPEL3						ACTN1
MAPK3						C14orf169
IRX3						ACOT1
IRX5						ACOT2
MMP2						AHSA1
MT2A						LGMN
MT1E						SERPINA3
TK2						HHIPL1
SLC9A5						TRMT61A
PLEKHG4						ZBTB42
LOC101927837						KLF13
GCSH						AVEN
ZDHHC7						EMC7
LOC100129637						ACTC1
SPG7						DISP2
CPNE7						CHAC1
ITGAE						EHD4
ZFP3						B2M
LOC728392						DUT
KCTD11						SHC4
POLR2A						DMXL2
LSMD1						LYSMD2
LOC284023						MYO1E
CTC1						SNX22
FAM211A						PPIB
ZNF624						ITGA11
PLD6						LARP6
FAM83G						SCAMP5
RNF112						C15orf39
ALDH3A2						PTPN9
SPAG5-AS1						TMED3
RAB34						MESDC1
MYO18A						MEX3B
TIAF1						LOC101929690
ABHD15						SEC11A
LOC646021						ISG20
EVI2A						ACAN
CCL13						HAPLN3
SLFN5						IDH2
MRPL45						IQGAP1
LOC101929494						NR2F2
PIP4K2B						ALDH1A3
RAPGEFL1						CHSY1
LOC101059954						NME4
KRTAP1-5						METRN
KRTAP2-3						RPUSD1
KRT33B						LOC101929387
KRT34						MSRB1
KRT19						TBL3
KRT14						ZNF598
FZD2						KCTD5
HEXIM1						IL32
CRHR1-IT1						UBALD1
MRPL10						SOCS1
DLX3						CPPED1
PDK2						BFAR
TOM1L1						NOMO1
LOC101927408						NUPR1
DHX40						CCDC101
ACE						NFATC2IP
MILR1						SPNS1
PRKCA						BOLA2
ABCA8						SLX1B-SULT1A4
ABCA6						MAZ
SOX9						ALDOA
FDXR						SLX1A-SULT1A3
GGA3						TGFB1I1
LINC00338						OGFOD1
SOCS3						MT1F
PGS1						CPNE2
C17orf70						CX3CL1
FN3K						SLC38A7
THOC1						LINC00922
ANKRD30B						TMEM208
ANKRD29						CIRH1A
ZNF397						BCAR1
LOC101927809						OSGIN1
SIGLEC15						EMC8
DSEL						SLC7A5
CYB5A						CYBA
HSBP1L1						LOC101927838
RBFADN						FAM57A
ABCA7						PITPNA
GPX4						PAFAH1B1
GAMT						ANKFY1
SCAMP4						UBE2G1
OAZ1						PFN1
MLLT1						SLC16A13
SLC25A23						SENP3-EIF4A1
GPR108						LOC100128006
ZNF441						RASD1
ZNF490						RAI1
WDR83OS						LOC440416
PRDX2						TMEM11
TMEM38A						POLDIP2
ABHD8						PIGS
CRLF1						TRAF4
LINC00663						BLMH
C19orf12						DDX52
POLR2I						C17orf96
LINC00665						LASP1
SPRED3						VPS25
FBXO17						COA3
SERTAD1						FAM171A2
KCNN4						ITGB3
CCDC8						PPP1R9B
PNMAL1						LRRC59
FUZ						CUEDC1
LOC101928378						2023-09-04
NDUFA3						YPEL2
RPL28						LOC729683
ZNF524						WIPI1
LOC100131691						LINC00673
SIRPB1						CDR2L
DDRGK1						GALK1
LINC00654						CYGB
TMX4						PRCD
SPTLC3						PYCR1
ISM1						EMILIN2
LOC100287166						MYL12A
ASXL1						LOC101927061
GDF5						LOC101927188
SNHG11						RAB31
SRSF6						CHMP1B
LOC79015						TUBB6
WISP2						DSG2
TOMM34						IER3IP1
SDC4						PMAIP1
ZSWIM3						CDC34
PREX1						RNF126
LOC101927486						FSTL3
PFDN4						R3HDM4
FAM210B						WDR18
SLC2A4RG						MEX3D
ADAMTS1						KLF16
C21orf119						AP3D1
TMEM50B						LSM7
LINC00649						MAP2K2
LOC101928126						FEM1A
SLC5A3						LONP1
MRPS6						NDUFA11
CBR3						CLPP
TSPEAR-AS1						ALKBH7
PTTG1IP						FLJ22184
ARVCF						TIMM44
KLHL22						ADAMTS10
NIPSNAP1						OLFM2
RAC2						COL5A3
APOBEC3C						ICAM5
CBX7						ICAM3
ZC3H7B						CDC37
CSDC2						CNN1
LINC00899						DHPS
MIRLET7BHG						JUNB
SHOX						DNASE2
SHOX.1						FARSA
XG						LOC284454
SHROOM2						SYDE1
FRMPD4						NOTCH3
TMSB4X						MYO9B
INE2						COLGALT1
PIM2						GDF15
KCND1						ATP13A1
GSPT2						ZNF93
IQSEC2						ZNF85
ZXDB						UQCRFS1
FLJ44635						TBCB
JPX						PPP1R14A
SLC16A2						KCNK6
LOC286437						PLEKHG2
LDOC1						MAP3K10
CD99L2						C19orf47
CETN2						TGFB1
RNR1						RABAC1
TRNI						GSK3A
TRNA						ERF
TRNC						PVRL2
TRNG						BLOC1S3
TRNT						IRF2BP1
TRNP						PPP5C
						PTGIR
						TMEM160
						PRR24
						SEPW1
						LOC100505812
						KDELR1
						GRIN2D
						FTL
						PPFIA3
						RCN3
						IL4I1
						LENG1
						CDC42EP5
						ZNF8
						ZCCHC3
						EBF4
						ITPA
						MKKS
						JAG1
						NXT1
						FAM182B
						HM13
						FOXS1
						DNMT3B
						MYL9
						RBL1
						CTNNBL1
						LBP
						JPH2
						ADA
						SYS1-DBNDD2
						LOC101927294
						TP53RK
						SNAI1
						ZNF217
						PMEPA1
						APCDD1L
						CTSZ
						LAMA5
						SLC17A9
						PSMG1
						RIPK4
						NDUFV3
						SIK1
						PWP2
						LRRC3
						LRRC3DN
						POFUT2
						LOC642852
						LOC101928745
						LOC101928717
						COL6A1
						COL6A2
						DGCR6
						HIRA
						SEPT5-GP1BB
						CHCHD10
						MMP11
						SUSD2
						ADRBK2
						TPST2
						PES1
						SELM
						APOL6
						ANKRD54
						NPTXR
						NDUFA6
						RRP7A
						CYB5R3
						TTLL12
						PANX2
						SHANK3
						PIR-FIGF
						CHST7
						RP2
						PLP2
						MAGED4B
						APEX2
						MAGEH1
						TCEAL7
						PGRMC1
						NDUFA1
						LAMP2
						RAB33A
						GDI1
						F8A3
